# Deep Learning and Association Rule Mining for Predicting Drug Response in Cancer. A Personalised Medicine Approach

**DOI:** 10.1101/070490

**Authors:** Konstantinos Vougas, Magdalena Krochmal, Thomas Jackson, Alexander Polyzos, Archimides Aggelopoulos, Ioannis S. Pateras, Michael Liontos, Anastasia Varvarigou, Elizabeth O. Johnson, Vassilis Georgoulias, Antonia Vlahou, Paul Townsend, Dimitris Thanos, Jiri Bartek, Vassilis G. Gorgoulis

**Author notes:** To whom correspondence should be addressed: Vassilis G. Gorgoulis; Jiri Bartek.

## Abstract

A major challenge in cancer treatment is predicting the clinical response to anti-cancer drugs for each individual patient. For complex diseases such as cancer, characterized by high inter-patient variance, the implementation of precision medicine approaches is dependent upon understanding the pathological processes at the molecular level. While the “omics” era provides unique opportunities to dissect the molecular features of diseases, the ability to utilize it in targeted therapeutic efforts is hindered by both the massive size and diverse nature of the “omics” data. Recent advances with Deep Learning Neural Networks (DLNNs), suggests that DLNN could be trained on large data sets to efficiently predict therapeutic responses in cancer treatment. We present the application of Association Rule Mining combined with DLNNs for the analysis of high-throughput molecular profiles of 1001 cancer cell lines, in order to extract cancer-specific signatures in the form of easily interpretable rules and use these rules as input to predict pharmacological responses to a large number of anti-cancer drugs. The proposed algorithm outperformed Random Forests (RF) and Bayesian Multitask Multiple Kernel Learning (BMMKL) classification which currently represent the state-of-the-art in drug-response prediction. Moreover, the *in silico* pipeline presented, introduces a novel strategy for identifying potential therapeutic targets, as well as possible drug combinations with high therapeutic potential. For the first time, we demonstrate that DLNNs trained on a large pharmacogenomics data-set can effectively predict the therapeutic response of specific drugs in different cancer types. These findings serve as a proof of concept for the application of DLNNs to predict therapeutic responsiveness, a milestone in precision medicine.
