## Supplementary Materials for "Deep Learning and Association Rule Mining for Predicting Drug Response in Cancer. A Personalised Medicine Approach"

### Sheet: Targets_selection
Raking of gene silencing targets for Doxorubicin sensitisation as described in Section 3a, Proof of concept 4
Gene	LHS	RHS	Support	Confidence	Lift	No_of_rules_GeneUp_DrugRes	No_of_rules_GeneDown_DrugSens	No_of_rules_GeneUp_DrugSens	No_of_rules_GeneDown_DrugRes	Confirmatory_Sum	Contradictory_Sum	Contradictory/Confirmatory
AIFM3	{AIFM3_GE=over}	{Doxorubicin_IC50=Resistant}	0.00999001	0.454545	3.27338	36	17	2	0	53	2	0.0377358
CD151	{CD151_GE=over}	{Doxorubicin_IC50=Resistant}	0.012987	0.433333	3.12062	68	103	2	1	171	3	0.0175439
MAGI3	{MAGI3_GE=over}	{Doxorubicin_IC50=Resistant}	0.00899101	0.428571	3.08633	25	34	0	0	59	0	0
TRAPPC6A	{TRAPPC6A_GE=over}	{Doxorubicin_IC50=Resistant}	0.00899101	0.428571	3.08633	23	8	1	0	31	1	0.0322581
PRR4	{PRR4_GE=over}	{Doxorubicin_IC50=Resistant}	0.014985	0.428571	3.08633	14	1	0	2	15	2	0.133333
GPA33	{GPA33_GE=over}	{Doxorubicin_IC50=Resistant}	0.00999001	0.416667	3.0006	53	3	1	4	56	5	0.0892857
HSBP1L1	{HSBP1L1_GE=over}	{Doxorubicin_IC50=Resistant}	0.00599401	0.4	2.88058	19	18	0	4	37	4	0.108108
MYO1A	{MYO1A_GE=over}	{Doxorubicin_IC50=Resistant}	0.011988	0.4	2.88058	65	5	1	1	70	2	0.0285714
DDC	{DDC_GE=over}	{Doxorubicin_IC50=Resistant}	0.013986	0.4	2.88058	24	1	0	2	25	2	0.08
ZXDB	{ZXDB_GE=over}	{Doxorubicin_IC50=Resistant}	0.00599401	0.4	2.88058	9	1	0	0	10	0	0
PPARA	{PPARA_GE=over}	{Doxorubicin_IC50=Resistant}	0.010989	0.392857	2.82914	9	4	0	3	13	3	0.230769
BTNL3	{BTNL3_GE=over}	{Doxorubicin_IC50=Resistant}	0.00899101	0.391304	2.81795	41	1	1	9	42	10	0.238095
CBR1	{CBR1_GE=over}	{Doxorubicin_IC50=Resistant}	0.00699301	0.388889	2.80056	46	6	2	0	52	2	0.0384615
AKR7L	{AKR7L_GE=over}	{Doxorubicin_IC50=Resistant}	0.00999001	0.384615	2.76978	19	2	0	0	21	0	0
GUCY2C	{GUCY2C_GE=over}	{Doxorubicin_IC50=Resistant}	0.00799201	0.380952	2.74341	38	7	0	1	45	1	0.0222222
POF1B	{POF1B_GE=over}	{Doxorubicin_IC50=Resistant}	0.00799201	0.380952	2.74341	64	10	4	1	74	5	0.0675676
CALY	{CALY_GE=over}	{Doxorubicin_IC50=Resistant}	0.00799201	0.380952	2.74341	7	4	6	2	11	8	0.727273
FAM98C	{FAM98C_GE=over}	{Doxorubicin_IC50=Resistant}	0.010989	0.37931	2.73158	20	9	0	4	29	4	0.137931
CAPN9	{CAPN9_GE=over}	{Doxorubicin_IC50=Resistant}	0.011988	0.375	2.70054	21	8	0	2	29	2	0.0689655
C15ORF52	{C15ORF52_GE=over}	{Doxorubicin_IC50=Resistant}	0.011988	0.375	2.70054	10	1	0	4	11	4	0.363636
MEP1B	{MEP1B_GE=over}	{Doxorubicin_IC50=Resistant}	0.00899101	0.375	2.70054	26	8	2	1	34	3	0.0882353
GPR157	{GPR157_GE=over}	{Doxorubicin_IC50=Resistant}	0.00899101	0.375	2.70054	4	3	2	11	7	13	1.85714
VEGFB	{VEGFB_GE=over}	{Doxorubicin_IC50=Resistant}	0.010989	0.366667	2.64053	25	15	3	0	40	3	0.075
ANKRD22	{ANKRD22_GE=over}	{Doxorubicin_IC50=Resistant}	0.010989	0.366667	2.64053	14	5	0	1	19	1	0.0526316
TPM2	{TPM2_GE=over}	{Doxorubicin_IC50=Resistant}	0.00799201	0.363636	2.61871	43	3	2	7	46	9	0.195652
TUBA4A	{TUBA4A_GE=over}	{Doxorubicin_IC50=Resistant}	0.00799201	0.363636	2.61871	8	7	0	0	15	0	0
APOBEC1	{APOBEC1_GE=over}	{Doxorubicin_IC50=Resistant}	0.00899101	0.36	2.59252	26	13	0	0	39	0	0
SEMA5B	{SEMA5B_GE=over}	{Doxorubicin_IC50=Resistant}	0.00899101	0.36	2.59252	12	1	1	3	13	4	0.307692
TFF3	{TFF3_GE=over}	{Doxorubicin_IC50=Resistant}	0.00999001	0.357143	2.57194	66	7	0	0	73	0	0
MFSD6	{MFSD6_GE=over}	{Doxorubicin_IC50=Resistant}	0.00999001	0.357143	2.57194	22	16	0	0	38	0	0
FABP2	{FABP2_GE=over}	{Doxorubicin_IC50=Resistant}	0.00999001	0.357143	2.57194	12	1	0	0	13	0	0
CD36	{CD36_GE=over}	{Doxorubicin_IC50=Resistant}	0.00999001	0.357143	2.57194	9	4	0	9	13	9	0.692308
HK1	{HK1_GE=over}	{Doxorubicin_IC50=Resistant}	0.00999001	0.357143	2.57194	9	37	0	2	46	2	0.0434783
LCN15	{LCN15_GE=over}	{Doxorubicin_IC50=Resistant}	0.010989	0.354839	2.55535	20	2	0	2	22	2	0.0909091
MARCH11	{MARCH11_GE=over}	{Doxorubicin_IC50=Resistant}	0.00599401	0.352941	2.54168	14	2	4	2	16	6	0.375
ADAMTSL2	{ADAMTSL2_GE=over}	{Doxorubicin_IC50=Resistant}	0.011988	0.352941	2.54168	10	1	2	0	11	2	0.181818
CMTM4	{CMTM4_GE=over}	{Doxorubicin_IC50=Resistant}	0.00699301	0.35	2.5205	34	79	2	0	113	2	0.0176991
FOXA3	{FOXA3_GE=over}	{Doxorubicin_IC50=Resistant}	0.00699301	0.35	2.5205	31	3	1	15	34	16	0.470588
FAM160B1	{FAM160B1_GE=over}	{Doxorubicin_IC50=Resistant}	0.00699301	0.35	2.5205	31	2	1	10	33	11	0.333333
ZDHHC9	{ZDHHC9_GE=over}	{Doxorubicin_IC50=Resistant}	0.00699301	0.35	2.5205	36	36	1	2	72	3	0.0416667
IL17C	{IL17C_GE=over}	{Doxorubicin_IC50=Resistant}	0.00699301	0.35	2.5205	28	7	3	0	35	3	0.0857143
ARHGAP32	{ARHGAP32_GE=over}	{Doxorubicin_IC50=Resistant}	0.014985	0.348837	2.51213	15	5	0	0	20	0	0
UGT3A1	{UGT3A1_GE=over}	{Doxorubicin_IC50=Resistant}	0.00799201	0.347826	2.50485	9	15	1	1	24	2	0.0833333
ILVBL	{ILVBL_GE=over}	{Doxorubicin_IC50=Resistant}	0.00799201	0.347826	2.50485	17	2	5	7	19	12	0.631579
ACSL6	{ACSL6_GE=over}	{Doxorubicin_IC50=Resistant}	0.00899101	0.346154	2.49281	37	7	0	2	44	2	0.0454545
FIBIN	{FIBIN_GE=over}	{Doxorubicin_IC50=Resistant}	0.00899101	0.346154	2.49281	27	2	1	4	29	5	0.172414
ENO2	{ENO2_GE=over}	{Doxorubicin_IC50=Resistant}	0.00899101	0.346154	2.49281	17	1	1	38	18	39	2.16667
SPATA12	{SPATA12_GE=over}	{Doxorubicin_IC50=Resistant}	0.00899101	0.346154	2.49281	4	2	1	0	6	1	0.166667
ROCK2	{ROCK2_GE=over}	{Doxorubicin_IC50=Resistant}	0.010989	0.34375	2.47549	38	16	0	2	54	2	0.037037
ANO7	{ANO7_GE=over}	{Doxorubicin_IC50=Resistant}	0.010989	0.34375	2.47549	1	1	1	2	2	3	1.5
NPTN	{NPTN_GE=over}	{Doxorubicin_IC50=Resistant}	0.011988	0.342857	2.46906	18	83	0	2	101	2	0.019802
MYH9	{MYH9_GE=over}	{Doxorubicin_IC50=Resistant}	0.012987	0.342105	2.46365	24	5	1	12	29	13	0.448276
LRP12	{LRP12_GE=over}	{Doxorubicin_IC50=Resistant}	0.014985	0.340909	2.45504	20	5	0	4	25	4	0.16
PLXNA3	{PLXNA3_GE=over}	{Doxorubicin_IC50=Resistant}	0.00999001	0.333333	2.40048	66	1	0	2	67	2	0.0298507
KCNAB3	{KCNAB3_GE=over}	{Doxorubicin_IC50=Resistant}	0.00799201	0.333333	2.40048	10	2	20	1	12	21	1.75
GPR22	{GPR22_GE=over}	{Doxorubicin_IC50=Resistant}	0.00799201	0.333333	2.40048	13	6	4	20	19	24	1.26316
FAM211A	{FAM211A_GE=over}	{Doxorubicin_IC50=Resistant}	0.00899101	0.333333	2.40048	39	6	0	0	45	0	0
BEX1	{BEX1_GE=over}	{Doxorubicin_IC50=Resistant}	0.00599401	0.333333	2.40048	52	3	1	4	55	5	0.0909091
SAMD5	{SAMD5_GE=over}	{Doxorubicin_IC50=Resistant}	0.00899101	0.333333	2.40048	31	1	2	5	32	7	0.21875
SMPD1	{SMPD1_GE=over}	{Doxorubicin_IC50=Resistant}	0.00699301	0.333333	2.40048	29	18	0	0	47	0	0
MDH1B	{MDH1B_GE=over}	{Doxorubicin_IC50=Resistant}	0.00799201	0.333333	2.40048	18	1	0	4	19	4	0.210526
DKK4	{DKK4_GE=over}	{Doxorubicin_IC50=Resistant}	0.00699301	0.333333	2.40048	34	1	6	0	35	6	0.171429
PAIP2B	{PAIP2B_GE=over}	{Doxorubicin_IC50=Resistant}	0.011988	0.333333	2.40048	28	4	1	1	32	2	0.0625
RABL3	{RABL3_GE=over}	{Doxorubicin_IC50=Resistant}	0.00799201	0.333333	2.40048	26	1	4	3	27	7	0.259259
SDC2	{SDC2_GE=over}	{Doxorubicin_IC50=Resistant}	0.010989	0.333333	2.40048	55	6	0	2	61	2	0.0327869
PIP5KL1	{PIP5KL1_GE=over}	{Doxorubicin_IC50=Resistant}	0.00899101	0.333333	2.40048	24	3	0	6	27	6	0.222222
MPST	{MPST_GE=over}	{Doxorubicin_IC50=Resistant}	0.00699301	0.333333	2.40048	19	58	4	2	77	6	0.0779221
ETS2	{ETS2_GE=over}	{Doxorubicin_IC50=Resistant}	0.00799201	0.333333	2.40048	23	4	1	0	27	1	0.037037
TRIM10	{TRIM10_GE=over}	{Doxorubicin_IC50=Resistant}	0.00799201	0.333333	2.40048	22	1	2	10	23	12	0.521739
ANXA13	{ANXA13_GE=over}	{Doxorubicin_IC50=Resistant}	0.00999001	0.333333	2.40048	16	1	1	3	17	4	0.235294
AGL	{AGL_GE=over}	{Doxorubicin_IC50=Resistant}	0.00899101	0.333333	2.40048	4	2	0	10	6	10	1.66667
OR10H1	{OR10H1_GE=over}	{Doxorubicin_IC50=Resistant}	0.00599401	0.333333	2.40048	13	3	6	0	16	6	0.375
ACOT11	{ACOT11_GE=over}	{Doxorubicin_IC50=Resistant}	0.00799201	0.333333	2.40048	25	3	3	35	28	38	1.35714
PAM	{PAM_GE=over}	{Doxorubicin_IC50=Resistant}	0.00999001	0.333333	2.40048	14	56	0	0	70	0	0
GALE	{GALE_GE=over}	{Doxorubicin_IC50=Resistant}	0.00899101	0.333333	2.40048	11	12	4	3	23	7	0.304348
AKR7A3	{AKR7A3_GE=over}	{Doxorubicin_IC50=Resistant}	0.00999001	0.333333	2.40048	15	3	0	0	18	0	0
HDHD3	{HDHD3_GE=over}	{Doxorubicin_IC50=Resistant}	0.010989	0.333333	2.40048	18	11	0	1	29	1	0.0344828
PAICS	{PAICS_GE=over}	{Doxorubicin_IC50=Resistant}	0.00599401	0.333333	2.40048	7	2	34	0	9	34	3.77778
MSLNL	{MSLNL_GE=over}	{Doxorubicin_IC50=Resistant}	0.00799201	0.333333	2.40048	6	3	0	5	9	5	0.555556
PDIA3	{PDIA3_GE=over}	{Doxorubicin_IC50=Resistant}	0.011988	0.333333	2.40048	6	40	0	4	46	4	0.0869565
TET1	{TET1_GE=over}	{Doxorubicin_IC50=Resistant}	0.00899101	0.333333	2.40048	6	3	1	31	9	32	3.55556
OR4D6	{OR4D6_GE=over}	{Doxorubicin_IC50=Resistant}	0.00699301	0.333333	2.40048	3	1	31	15	4	46	11.5
GFRAL	{GFRAL_GE=over}	{Doxorubicin_IC50=Resistant}	0.00799201	0.333333	2.40048	2	7	11	0	9	11	1.22222

### Sheet: Primers
Primers and annealing temperatures used in real time RT-PCR analysis.
Abbreviations: Fw: Forward; Rv: Reverse;
RT-PCR: Reverse Transcription-Polymerase Chain Reaction;
Ann. Temp: Annealing Temperature.
Locus	Primers	Sequence	Application	Ann. Temp.(°C)
MAGI3	Fw:	5' - TCGGTCACACTCATGCAGATGTTG - 3'	quantitative real-time RT-PCR	65
	Rv:	5' - TGGTCCATTGAGACCATCACCAGT - 3'
POF1B	Fw:	5' - TAGCCAGCAAATCCAAGCCATCAC - 3'	quantitative real-time RT-PCR	65
	Rv:	5' - CGTATTCTTACGGCTCAGATCAGC - 3'
PDIA3	Fw:	5' - CGATGTGTTGGAACTGACG - 3'	quantitative real-time RT-PCR	65
	Rv:	5' - TTCATACTCAGGGGCAAGC - 3'
GAPDH	Fw:	5'- AGCCACATCGCTCAGACAC -3'	quantitative real-time RT-PCR	65
	Rv:	5'- GCCCAATACGACCAAATCC -3'
PBGD	Fw:	5'- TGCAACGGCGGAAGAAAACA -3'	quantitative real-time RT-PCR	65
	Rv:	5'- GCAGATGGCTCCGATGGTG -3'

### Sheet: Doxorubicin_IC50
IC50 levels in μg/ml as determined by MTT assay after single treatment (Doxorubicin only) and combined treatments (Doxorubicin + si) of the cell lines A549, H1299, MCF7 and Saos2
Ctrl= Doxorubicin single treatmnent
Ctrl siRNA= (Doxorubicin + Ctrl siRNA) combined treatment
siPOF1B/siMAGI3/siPDIA3=(Doxorubicin + silecing of each of gene) combined treatment
Average Scaled/St. Error Scaled = All IC50 levels were visualised relative to the IC50 levels of the cells treated only with Doxorubicin
Doxorubicin
A549	Ctrl	Ctrl siRNA	siPOF1B	siMAGI3	siPDIA3		H1299	Ctrl	Ctrl siRNA	siPOF1B	siMAGI3	siPDIA3
Replicate 1	0.0576	0.0431	0.0195	0.0178	0.0189		Replicate 1	0.0359	0.031	0.0121	0.00982	0.016
Replicate 2	0.0467	0.0349	0.0152	0.0149	0.0161		Replicate 2	0.04125	0.0276	0.0113	0.0107	0.0134
Replicate 3	0.05012	0.0506	0.021	0.0193	0.032		Replicate 3	0.0387	0.0401	0.0186	0.0174	0.0257
Average	0.0514733	0.0428667	0.0185667	0.0173333	0.0223333		Average	0.0386167	0.0329	0.014	0.01264	0.0183667
SD	0.0055746	0.0078526	0.00301054	0.00223681	0.00848783		SD	0.00267597	0.00646297	0.00400375	0.0041457	0.00648254
Average Scaled	1	0.832794	0.360705	0.336744	0.433882		Average Scaled	1	0.851964	0.362538	0.32732	0.475615
St. Error	0.0032185	0.0045337	0.00173813	0.00129142	0.00490045		St. Error	0.00154497	0.0037314	0.00231157	0.00239352	0.0037427
St. Error Scaled	0.0625274	0.0880786	0.0337677	0.0250892	0.0952037		St. Error Scaled	0.040008	0.0966266	0.0598593	0.0619815	0.0969192
MCF7	Ctrl	Ctrl siRNA	siPOF1B	siMAGI3	siPDIA3		Saos-2	Ctrl	Ctrl siRNA	siPOF1B	siMAGI3	siPDIA3
Replicate 1	0.0168	0.0191	0.0045	0.0039	0.0141		Replicate 1	0.21	0.156	0.041	0.0396	0.064
Replicate 2	0.0274	0.0246	0.0109	0.0101	0.0125		Replicate 2	0.178	0.195	0.098	0.0798	0.102
Replicate 3	0.0205	0.0117	0.0069	0.0063	0.00597		Replicate 3	0.263	0.267	0.103	0.093	0.172
Average	0.0215667	0.0184667	0.00743333	0.00676667	0.0108567		Average	0.217	0.206	0.0806667	0.0708	0.112667
SD	0.0053799	0.00647328	0.00323316	0.00312623	0.00430693		SD	0.0429302	0.0563116	0.0344432	0.0278144	0.0547844
Average Scaled	1	0.85626	0.344668	0.313756	0.5034		Average Scaled	1	0.949309	0.371736	0.326267	0.519201
St. Error	0.00310609	0.00373735	0.00186667	0.00180493	0.00248661		St. Error	0.0247857	0.0325115	0.0198858	0.0160586	0.0316298
St. Error Scaled	0.144023	0.173293	0.0865533	0.0836908	0.115299		St. Error Scaled	0.11422	0.149823	0.0916396	0.074003	0.145759

### Sheet: Taxol_IC50
IC50 levels in μg/ml as determined by MTT assay after single treatment (Doxorubicin only) and combined treatments (Doxorubicin + si) of the cell lines A549, H1299, MCF7 and Saos2
Ctrl= Doxorubicin single treatmnent
Ctrl siRNA= (Doxorubicin + Ctrl siRNA) combined treatment
siMAGI3=(Doxorubicin + siMAGI3) combined treatment
Average Scaled/St. Error Scaled = All IC50 levels were visualised relative to the IC50 levels of the cells treated only with Taxol
Taxol
A549	Ctl	Ctl siRNA	siMAGI3		H1299	Ctl	Ctl siRNA	siMAGI3
Replicate 1	0.023	0.011	0.0045		Replicate 1	0.0492	0.043	0.012
Replicate 2	0.015	0.012	0.0049		Replicate 2	0.0389	0.027	0.0098
Replicate 3	0.018	0.015	0.0051		Replicate 3	0.0564	0.051	0.0161
Average	0.0186667	0.0126667	0.00483333		Average	0.0481667	0.0403333	0.0126333
SD	0.00404145	0.00208167	0.000305505		SD	0.00879564	0.0122202	0.00319739
Average Scaled	1	0.678571	0.258929		Average Scaled	1	0.83737	0.262284
St. Error	0.00233333	0.00120185	0.000176383		St. Error	0.00507817	0.00705534	0.00184602
St. Error Scaled	0.125	0.0643848	0.00944911		St. Error Scaled	0.105429	0.146478	0.0383256
MCF7	Ctl	Ctl siRNA	siMAGI3		Saos-2	Ctl	Ctl siRNA	siMAGI3
Replicate 1	0.0587	0.061	0.0318		Replicate 1	0.031	0.019	0.0108
Replicate 2	0.0493	0.039	0.02015		Replicate 2	0.025	0.024	0.0132
Replicate 3	0.0547	0.043	0.01986		Replicate 3	0.029	0.021	0.0105
Average	0.0542333	0.0476667	0.0239367		Average	0.0283333	0.0213333	0.0115
SD	0.00471734	0.0117189	0.00681139		SD	0.00305505	0.00251661	0.00147986
Average Scaled	1	0.878918	0.441364		Average Scaled	1	0.752941	0.405882
St. Error	0.00272356	0.00676593	0.00393256		St. Error	0.00176383	0.00145297	0.0008544
St. Error Scaled	0.0502193	0.124756	0.0725118		St. Error Scaled	0.062253	0.0512812	0.0301553

### Sheet: si_only
Relative cell viability of the cell lines A549, H1299, MCF7 and Saos2 for silencing of the selected genes (POF1B, MAGI3 & PDIA3) against cotrol silencing (nonsense / scrambled sequence)
A549		POF1B	MAGI3	PDIA3
Ctl-si	replicate 1	102	100	99
	replicate 2	98	101	102
	replicate 3	100	100	101
	Average	100	99.6667	100.667
	SD	2	1.52753	1.52753
si	replicate 1	98	96	100
	replicate 2	94	90	98
	replicate 3	92	87	94
	Average	94.6667	91	97.3333
	SD	3.05505	4.58258	3.05505
H1299		POF1B	MAGI3	PDIA3
Ctl-si	replicate 1	97	104	97
	replicate 2	103	100	99
	replicate 3	99	97	104
	Average	99.6667	100.333	100
	SD	3.05505	3.51188	3.60555
si	replicate 1	91	95	97
	replicate 2	97	88	92
	replicate 3	93	98	94
	Average	93.6667	93.6667	94.3333
	SD	3.05505	5.1316	2.51661
MCF7		POF1B	MAGI3	PDIA3
Ctl-si	replicate 1	99	100	96
	replicate 2	104	97	105
	replicate 3	98	103	100
	Average	100.333	100	100.333
	SD	3.21455	3	4.50925
si	replicate 1	97	85	90
	replicate 2	95	75	95
	replicate 3	89	79	99
	Average	93.6667	79.6667	94.6667
	SD	4.16333	5.03322	4.50925
Saos2		POF1B	MAGI3	PDIA3
Ctl-si	replicate 1	100	97	98
	replicate 2	98	103	104
	replicate 3	103	101	99
	Average	100.333	100.333	100.333
	SD	2.51661	3.05505	3.21455
si	replicate 1	85	93	89
	replicate 2	98	83	99
	replicate 3	91	85	95
	Average	91.3333	87	94.3333
	SD	6.50641	5.2915	5.03322

### Sheet: RT-PCR
RT-PCR for the determination of gene silencing efficiency. Quantification was performed through Delta-DeltaCt (DDCt) method. For each replicate, cycle threshold (Ct) was determined for samples and corresponding references (not treated sample). Average Ct difference between the sample and the reference replicates was calculated (DCt). DDCt was calculated as 2^-DCt for sample and reference and scal…
A549		PBGD	POF1B	PBGD	siPOF1B			PBGD	MAGI3	PBGD	siMAGI3			PBGD	PDIA3	PBGD	siPDIA3
	Replicate 1	22.1	19.4	22.1	21		Replicate 1	22.2	17.9	22	19.8		Replicate 1	22	20.4	22.1	21.9
	Replicate 2	22.2	19.6	22	21.1		Replicate 2	22.1	17.7	22.1	19.7		Replicate 2	22	20.3	22	21.7
	Replicate 3	22.1	19.7	22.1	21		Replicate 3	22.1	17.8	22.1	19.9		Replicate 3	22.2	20.2	22.1	21.8
	DCt		-2.56667		-1.03333		DCt		-4.33333		-2.26667		DCt		-1.76667		-0.266667
	SD	0.057735	0.152753	0.057735	0.057735		SD	0.057735	0.1	0.057735	0.1		SD	0.11547	0.1	0.057735	0.1
	DDCt-SD	0.0266667	0.163299	0.00666667	0.0816497		DDCt-SD	0.0133333	0.11547	0.0133333	0.11547		DDCt-SD	0.0233333	0.152753	0.0133333	0.11547
	Fold difference (DDCt)		1		0.345478		Fold difference (DDCt)		1		0.23871		Fold difference (DDCt)		1		0.353553
H1299		PBGD	POF1B	PBGD	siPOF1B			PBGD	MAGI3	PBGD	siMAGI3			PBGD	PDIA3	PBGD	siPDIA3
	Replicate 1	21.2	19.3	21.1	20.7		Replicate 1	21.2	19.8	21.1	21.2		Replicate 1	21.1	20.1	21.2	21.5
	Replicate 2	21.1	19.6	21.1	20.8		Replicate 2	21.1	19.7	21.1	21.3		Replicate 2	21.1	20.3	21.2	21.5
	Replicate 3	21.2	19.4	21	20.9		Replicate 3	21.2	19.6	21	21.3		Replicate 3	21.2	20	21	21.4
	DCt		-1.73333		-0.266667		DCt		-1.46667		0.2		DCt		-1		0.316667
	SD	0.057735	0.152753	0.057735	0.1		SD	0.057735	0.1	0.057735	0.057735		SD	0.057735	0.152753	0.11547	0.0707107
	DDCt-SD	0.0266667	0.163299	0.0133333	0.11547		DDCt-SD	0.0133333	0.11547	0.00666667	0.0816497		DDCt-SD	0.0266667	0.163299	0.0183333	0.135401
	Fold difference (DDCt)		1		0.361817		Fold difference (DDCt)		1		0.31498		Fold difference (DDCt)		1		0.401461
MCF7		PBGD	POF1B	PBGD	siPOF1B			PBGD	MAGI3	PBGD	siMAGI3			PBGD	PDIA3	PBGD	siPDIA3
	Replicate 1	22	17.5	22.2	19.1		Replicate 1	22.1	17.4	22	19.2		Replicate 1	22.2	17.6	22	19.2
	Replicate 2	22.1	17.3	22.1	19.2		Replicate 2	22.1	17.3	22.1	19.4		Replicate 2	22.1	17.5	22.1	19.3
	Replicate 3	22.2	17.4	22	19		Replicate 3	22.2	17.4	22	19.1		Replicate 3	22.2	17.4	22.2	19.3
	DCt		-4.7		-3		DCt		-4.76667		-2.8		DCt		-4.66667		-2.83333
	SD	0.1	0.1	0.1	0.1		SD	0.057735	0.057735	0.057735	0.152753		SD	0.057735	0.1	0.1	0.057735
	DDCt-SD	0.02	0.141421	0.02	0.141421		DDCt-SD	0.00666667	0.0816497	0.0266667	0.163299		DDCt-SD	0.0133333	0.11547	0.0133333	0.11547
	Fold difference (DDCt)		1		0.307786		Fold difference (DDCt)		1		0.255843		Fold difference (DDCt)		1		0.280616
Saos2		PBGD	POF1B	PBGD	siPOF1B			PBGD	MAGI3	PBGD	siMAGI3			PBGD	PDIA3	PBGD	siPDIA3
	Replicate 1	20.2	18.7	20.1	19.9		Replicate 1	20.2	18.9	20.1	20.2		Replicate 1	20.2	18.7	20	19.9
	Replicate 2	20.1	18.6	20.1	20		Replicate 2	20.1	18.8	20	20.3		Replicate 2	20.2	18.8	20.1	19.8
	Replicate 3	20.1	18.5	20.2	19.9		Replicate 3	20.2	18.7	20.1	20.2		Replicate 3	20.1	18.7	20	19.9
	DCt		-1.53333		-0.2		DCt		-1.36667		0.166667		DCt		-1.43333		-0.166667
	SD	0.057735	0.1	0.057735	0.057735		SD	0.057735	0.1	0.057735	0.057735		SD	0.057735	0.057735	0.057735	0.057735
	DDCt-SD	0.0133333	0.11547	0.00666667	0.0816497		DDCt-SD	0.0133333	0.11547	0.00666667	0.0816497		DDCt-SD	0.00666667	0.0816497	0.00666667	0.0816497
	Fold difference (DDCt)		1		0.39685		Fold difference (DDCt)		1		0.345478		Fold difference (DDCt)		1		0.415619
