## Supplementary Materials for "Deep Learning and Association Rule Mining for Predicting Drug Response in Cancer. A Personalised Medicine Approach"

### Sheet: Sheet1
Drugs as provided from GDSC. Grouping of drugs is based on their mechanism of action/ targeted pathway or molecule
DRUG ID	DRUG NAME	SYNONYMS	TARGET	TARGET PATHWAY	GROUP	Literature
1242	(5Z)-7-Oxozeaenol		TAK1 (MAP3K7)	other	apoptosis regulation	Apoptosis regulation / PMCID: PMC3778057
1026	17-AAG	tanespimycin	HSP90	other	heat shock proteins
179	5-Fluorouracil	5-FU	DNA antimetabolite	DNA replication	DNA replication
1046	681640	681640	WEE1, CHEK1	cell cycle	cell cycle
86	A-443654	KIN001-139	AKT1, AKT2, AKT3	PI3K signaling	PI3K signaling
55	A-770041	KIN001-111	SRC family	other	other
254	AC220	Quizartinib	FLT3	RTK signaling	RTK signaling
1032	Afatinib	BIBW2992, Tovok	ERBB2, EGFR	EGFR signaling	EGFR signaling
1377	Afatinib		ERBB2, EGFR	EGFR signaling	EGFR signaling
1175	AG-014699	PF-01367338	PARP1, PARP2	Genome integrity	Genome integrity
1001	AICAR	N1-(b-D-Ribofuranosyl)-5-aminoimidazole-4-carboxamide	AMPK agonist	metabolism	metabolism
171	AKT inhibitor VIII		AKT1, AKT2, AKT3	PI3K signaling	PI3K signaling
1029	AMG-706	AMG-706	VEGFR, RET, c-KIT, PDGFR	RTK signaling	RTK signaling
155	AP-24534	KIN001-192	ABL	ABL signaling	ABL signaling
272	AR-42	HDAC-42	HDAC	chromain histone acetylation	chromain histone acetylation
207	AS601245	AS601245	JNK	JNK and p38 signaling	JNK and p38 signaling
224	AS605240	KIN001-173	PI3K gamma	PI3K signaling	PI3K signaling
219	AT-7519		CDK9	cell cycle	cell cycle
1009	ATRA	Tretinoin	Retinoic acid and retinoid X receptor agonist	other	other	inhibits and degrades active Pin1/ blocks multiple Pin1-regulated cancer-driving pathways/http://www.nature.com/nm/journal/v21/n5/full/nm.3839.html
194	AUY922	VER-52296,NVP-AUY922	HSP90	other	heat shock proteins
1021	Axitinib	AG-013736	PDGFR, KIT, VEGFR	RTK signaling	RTK signaling
29	AZ628		BRAF	ERK MAPK signaling	ERK MAPK signaling
156	AZD6482	KIN001-193	PI3K beta (P3C2B)	PI3K signaling	PI3K signaling
1066	AZD6482	WO2009093972	PI3K beta (P3C2B)	PI3K signaling	PI3K signaling
1022	AZD7762	AZD 7762	CHEK1, CHEK2	Genome integrity	Genome integrity
1059	AZD8055	AZD8055	mTORC1/2	TOR signaling	TOR signaling
178	BAY 61-3606		SYK	other	apoptosis regulation	Apoptosis regulation / http://www.nature.com/articles/srep32737?WT.ec_id=SREP-631-20160913&spMailingID=52287940&spUserID=ODkwMTM2NjQzMAS2&spJobID=1002363979&spReportId=MTAwMjM2Mzk3OQS2
274	Belinostat	PXD101	HDAC	chromain histone acetylation	chromain histone acetylation
186	Bexarotene	LG-100069,LGD-1069	Retinioic acid X family agonist	other	apoptosis regulation	Apoptosis regulation// PMID: 12006543
1057	BEZ235	NVP-BEZ235	PI3K (class 1), mTORC1/2	PI3K signaling	PI3K signaling
295	BHG712	NVP-BHG712	EPHB4	RTK signaling	RTK signaling
60	BI-2536	KIN001-124	PLK1, PLK2, PLK3	mitosis	mitosis
150	Bicalutamide	ICI-176334	PI3K beta (P3C2B)	other	JNK and p38 signaling	By similarity to BIRB 0796
1502	Bicalutamide	ICI-176334	Androgen receptor (ANDR)	other	JNK and p38 signaling	By similarity to BIRB 0796
1042	BIRB 0796		Androgen receptor (ANDR)	JNK and p38 signaling	JNK and p38 signaling
279	BIX02189		MEK5	other	MEK5/ERK5 signaling	MEK5/ERK5 pathway// https://www.ncbi.nlm.nih.gov/pubmed/18834865
190	Bleomycin		DNA damage	DNA replication	DNA replication
1378	Bleomycin (50 uM)		DNA damage	DNA replication	DNA replication
63	BMS-509744	KIN001-127	ITK	other	other	T cell receptor signaling
62	BMS-536924	KIN001-126	IGF1R	IGFR signaling	IGFR signaling
1091	BMS-536924	BMS-536924	IGF1R	IGFR signaling	IGFR signaling
205	BMS-708163	Avagacestat	gamma-secretase	other	other	Regulation of gene expression / inhibition /regulation of activity - http://www.alzforum.org/therapeutics/avagacestat
1072	BMS-708163	Avagacestat	gamma-secretase	other	other	Regulation of gene expression / inhibition /regulation of activity
184	BMS-754807		IGF1R	IGFR signaling	IGFR signaling
203	BMS345541	BMS345541	IKBKB	other	NF-κB pathway	apoptosis regulation// PMID: 16467110 /NF-kappaB signaling.
104	Bortezomib	LDP-341,PS-341	Proteasome	other	other	23079083, 17898295
1019	Bosutinib	SKI-606	SRC, ABL, TEC	ABL signaling	ABL signaling
197	Bryostatin 1	Bryostatin 1	PRKC	other	other	Regulation of gene expression / inhibition /regulation of activity
1037	BX-795	BX 795	TBK1, PDPK1, IKK, AURKB, AURKC	other	apoptosis regulation	apoptosis induction and mitotic phase arrest//PMID: 26607461
222	BX-912	KIN001-175	PDK1 (PDPK1)	PI3K signaling	PI3K signaling
238	CAL-101		PI3K delta	PI3K signaling	PI3K signaling
1003	Camptothecin	7-Ethyl-10-Hydroxy-Camptothecin,SN-38	TOP1	DNA replication	DNA replication
276	CAY10603		HDAC6	chromain histone acetylation	chromain histone acetylation
1067	CCT007093		PPM1D	other	JNK and p38 signaling	activation of p38 kinase activity.//JNK and p38 sigaling/ http://www.selleckchem.com/products/cct007093.html
1170	CCT018159		HSP90	other	heat shock proteins
1024	CEP-701	CEP-701	FLT3, JAK2, NTRK1, RET	RTK signaling	RTK signaling
1114	Cetuximab	Erbitux	EGFR	EGFR signaling	EGFR signaling
54	CGP-082996	CINK4,KIN001-021	CDK4	cell cycle	cell cycle
53	CGP-60474	KIN001-019	CDK1,CDK2,CDK5,CDK7,CDK9	cell cycle	cell cycle
281	CH5424802		ALK	RTK signaling	RTK signaling
154	CHIR-99021	CT 99021	GSK3B	WNT signaling	TOR signaling
1241	CHIR-99021	CT 99021	GSK3B	WNT signaling	TOR signaling
1015	CI-1040	PD-18435,PD-184352	MEK1, MEK2	ERK MAPK signaling	ERK MAPK signaling
1005	Cisplatin	cis-Diammineplatinum(II) dichloride	DNA crosslinker	DNA replication	DNA replication
64	CMK	KIN001-128	RSK	ERK MAPK signaling	ERK MAPK signaling
152	CP466722	[2-(6,7-dimethoxyquinazolin-4-yl)-5-(pyridin-2-yl)-2H-1,2,4-triazol-3-amine]	ATM	Genome integrity	Genome integrity
255	CP724714		ERBB2	EGFR signaling	EGFR signaling
37	Crizotinib	Xalkori,PF2341066	MET, ALK	RTK signaling	RTK signaling
273	CUDC-101		HDAC, EGFR	chromain histone acetylation	chromain histone acetylation
300	CX-5461		RNA Pol I	other	apoptosis regulation	induction of tumour cell-specific p53-dependent apoptosis;/http://www.bloodjournal.org/content/122/21/3941 PMID: 24900516
17	Cyclopamine	11-deoxojervine	SMO	other	cell cycle	Inhibition of Hedgehog signalling 12414725
1006	Cytarabine	Ara-Cytidine,Arabinosyl Cytosine,U-19920	DNA synthesis	DNA replication	DNA replication
1373	Dabrafenib	GSK2118436	BRAF	ERK MAPK signaling	ERK MAPK signaling
51	Dasatinib	KIN001-005	ABL, SRC, KIT, PDGFR	ABL signaling	ABL signaling
165	DMOG	Dimethyloxalylglcine	Prolyl-4-Hydroxylase	other	metabolism	Regulation of gene expression / inhibition//hypoxia-sensitive pathways //https://www.ncbi.nlm.nih.gov/pubmed/26385165 //https://www.ncbi.nlm.nih.gov/pmc/articles/PMC3938304/
1007	Docetaxel	RP-56976	Microtubules	cytoskeleton	cytoskeleton
133	Doxorubicin	Doxil,Rubex	DNA intercalating	DNA replication	DNA replication
1069	EHT 1864		Rac GTPases	cytoskeleton	cytoskeleton
282	EKB-569	Pelitinib	EGFR	EGFR signaling	EGFR signaling
1031	Elesclomol		HSP70	other	heat shock proteins
172	Embelin		XIAP	apoptosis regulation	apoptosis regulation
201	Epothilone B	GNF-PF-193	Microtubules	cytoskeleton	cytoskeleton
1	Erlotinib		EGFR	EGFR signaling	EGFR signaling
134	Etoposide		TOP2	DNA replication	DNA replication
341	EX-527		SIRT1	other	apoptosis regulation	Apoptosis regulation//http://journals.plos.org/plosone/article?id=10.1371/journal.pone.0113795
173	FH535	FH535	unknown	other	WNT signaling	Wnt/β-catenin signaling pathway/ PMID: 18347139/ http://mct.aacrjournals.org/content/7/3/521
1248	FK866	APO866	NAMPT inhibitor	metabolism	metabolism
231	FMK	KIN001-242	RSK	ERK MAPK signaling	ERK MAPK signaling
308	Foretinib	GSK1363089, XL-880	MET	RTK signaling	RTK signaling
263	FR-180204		ERK	ERK MAPK signaling	ERK MAPK signaling
166	FTI-277		Farnesyl-transferase (FNTA)	other	apoptosis regulation	RAS inhibition / apoptosis regulation / PMID: 12592346
1033	GDC0449	GDC0449	SMO	other	cell cycle	Hedgehog signaling cascade/ CELL CYCLE? /https://www.ncbi.nlm.nih.gov/pmc/articles/PMC3912804/
1058	GDC0941		PI3K (class 1)	PI3K signaling	PI3K signaling
1527	GDC0941		PI3K	PI3K signaling	PI3K signaling
1010	Gefitinib	ZD-1839	EGFR	EGFR signaling	EGFR signaling
135	Gemcitabine	Gemzar, LY-188011	DNA replication	DNA replication	DNA replication
225	Genentech Cpd 10		AURKA, AURKB	mitosis	mitosis
52	GNF-2	KIN001-013 (GNF-2 / 3-(6-(4-(trifluoromethoxy)phenylamino)pyrimidin-4-yl)benzamide)	ABL (T315I)	ABL signaling	ABL signaling
177	GSK-650394		SGK3	other	other	Regulation of gene expression / inhibition /regulation of activity
226	GSK1070916		AURKB	mitosis	mitosis
202	GSK1904529A	GSK1904529A	IGF1R	IGFR signaling	IGFR signaling
283	GSK2126458	EX-8678	PI3K, mTOR	PI3K signaling	PI3K signaling
127	GSK269962A	KIN001-155	ROCK1,ROCK2	cytoskeleton	cytoskeleton
1192	GSK269962A	KIN001-155	ROCK1,ROCK2	cytoskeleton	cytoskeleton
230	GSK429286A		ROCK2	cytoskeleton	cytoskeleton
326	GSK690693		AKT	PI3K signaling	PI3K signaling
1023	GW 441756		NTRK1	RTK signaling	RTK signaling
193	GW-2580	GW-2580	cFMS	RTK signaling	RTK signaling
87	GW843682X	KIN001-134	PLK1	mitosis	mitosis
1142	HG-5-113-01		LOK, LTK, TRCB, ABL(T315I)	ABL signaling	ABL signaling
1143	HG-5-88-01		EGFR, ADCK4	EGFR signaling	EGFR signaling
159	HG-6-64-1	KIN001-206	BRAFV600E, TAK, MAP4K5	ERK MAPK signaling	ERK MAPK signaling
275	I-BET-762	GSK525762A	BRD2, BRD3, BRD4	chromatin other	chromatin other
34	Imatinib	Gleevec,STI-571	ABL, KIT, PDGFR	ABL signaling	ABL signaling
1230	IOX2		EGLN1	other	metabolism	INDUCTION OF hypoxia-inducible transcription factors (HIFs) / hypoxic signalling
176	IPA-3	IPA-3	PAK	cytoskeleton	cytoskeleton
208	Ispinesib Mesylate	SB-715992	KIF11	mitosis	mitosis
1133	JNJ-26854165		MDM2	p53 pathway	p53 pathway
1043	JNK Inhibitor VIII	JNK Inhibitor VIII	JNK	JNK and p38 signaling	JNK and p38 signaling
157	JNK-9L	KIN001-204	JNK, CDK9	JNK and p38 signaling	JNK and p38 signaling
163	JQ1	JQ1	BRD2, BRD3, BRD4	chromatin other	chromatin other
1218	JQ1		BRD2, BRD3, BRD4	chromatin other	chromatin other
164	JQ12	JQ12	HDAC	chromain histone acetylation	chromain histone acetylation
256	JW-7-24-1		LCK	other	other	OTHER
83	JW-7-52-1		mTOR	TOR signaling	TOR signaling
288	KIN001-055	WHI-P97, AC1L1GQE	JAK3, MNK1	other	JAK/STAT signaling pathway
228	KIN001-102		AKT1	PI3K signaling	PI3K signaling
91	KIN001-135	KIN001-135	IKKE / IKBKE	other	NF-κB pathway	http://www.uniprot.org/uniprot/Q14164
286	KIN001-236		TIE2	other	other	OTHER
287	KIN001-244		PDK1 (PDPK1)	PI3K signaling	PI3K signaling
290	KIN001-260	Bayer IKKb inhibitor	IKK	other	NF-κB pathway	apoptosis regulation/ by target similarity to TPCA-1
291	KIN001-266		TPL2,COT(M3K8)	other	other	OTHER
345	KIN001-270		CDK9	cell cycle	cell cycle
1030	KU-55933		ATM	Genome integrity	Genome integrity
119	Lapatinib	Tykerb, Tyverb	EGFR, ERBB2	EGFR signaling	EGFR signaling
200	LAQ824	Dacinostat, NVP-LAQ824	HDAC	chromain histone acetylation	chromain histone acetylation
1020	Lenalidomide		TNF alpha	other	apoptosis regulation	apoptosis regulation / http://www.medscape.com/viewarticle/562417_3
192	LFM-A13	DDE-28	BTK	other	other
277	Linifanib	ABT-869	RTK	RTK signaling	RTK signaling
185	Lisitinib	OSI-906	IGF1R	IGFR signaling	IGFR signaling
229	LY317615	Enzastaurin	PKCbeta	other	other	regulation of activity/ notch
292	Masitinib	AB1010	KIT	RTK signaling	RTK signaling
1008	Methotrexate		Dihydrofolate reductase (DHFR)	DNA replication	DNA replication
9	MG-132	zLLL	Proteasome	other	other	19684616, 21819973
153	Midostaurin	PKC 412	KIT	RTK signaling	RTK signaling
136	Mitomycin C	Mytozytrex,NSC-26980	DNA crosslinker	DNA replication	DNA replication
1053	MK-2206		AKT1, AKT2	PI3K signaling	PI3K signaling
1529	MLN4924		NEDD8-activating enzyme (NAE)	other	TOR signaling	MLN4924, an NAE inhibitor, suppresses AKT and mTOR signaling via upregulation of REDD1 in human myeloma cells. - 24713927
293	MP470		PDGFR	RTK signaling	RTK signaling
294	MPS-1-IN-1		MPS1	mitosis	mitosis
88	MS-275	MS275	HDAC	chromain histone acetylation	chromain histone acetylation
1011	Navitoclax	ABT-263	BCL-2, BCL-XL, BCL-W	apoptosis regulation	apoptosis regulation
260	NG-25		TAK	other	apoptosis regulation	Apoptosis regulation / http://journals.plos.org/plosone/article?id=10.1371/journal.pone.0146073
1013	Nilotinib		ABL	ABL signaling	ABL signaling
257	NPK76-II-72-1		PLK3	mitosis	mitosis
269	NSC-207895	XI-006	MDMX	p53 pathway	p53 pathway
147	NSC-87877		SHP-1 (PTPN6), SHP-2 (PTPN11)	other	JNK and p38 signaling
1038	NU-7441	KU-57788	DNAPK	Genome integrity	Genome integrity
1047	Nutlin-3a (-)	Nutlin-3a (-)	MDM2	p53 pathway	p53 pathway
182	Obatoclax Mesylate		BCL-2, BCL-XL, MCL-1	apoptosis regulation	apoptosis regulation
1017	Olaparib	KU0059436, AZD-2281	PARP1, PARP2	Genome integrity	Genome integrity
1495	Olaparib	KU0059436, AZD2281	PARP1, PARP2	Genome integrity	Genome integrity
299	OSI-027	A-1065	mTORC1/2	TOR signaling	TOR signaling
298	OSI-930		KIT, VEGFR, PDGFR	RTK signaling	RTK signaling
167	OSU-03012	AR-12	PDK1 (PDPK1)	PI3K signaling	PI3K signaling
175	PAC-1	PAC-1	CASP3 agonist	apoptosis regulation	apoptosis regulation
11	Paclitaxel	BMS-181339-01	Beta subunit of Tubulin	cytoskeleton	cytoskeleton
89	Parthenolide		NFKB1	other	NF-κB pathway	15657351, 15827332
199	Pazopanib	GW786034	VEGFR, PDGFRA, PDGFRB, KIT	RTK signaling	RTK signaling
1060	PD-0325901	PD-0325901	MEK1, MEK2	ERK MAPK signaling	ERK MAPK signaling
1054	PD-0332991	Palbociclib Isethionate	CDK4, CDK6	cell cycle	cell cycle
1049	PD-173074	PD-173074	FGFR1, FGFR3	RTK signaling	RTK signaling
1129	PF-4708671		p70 S6KA	TOR signaling	TOR signaling
158	PF-562271	KIN001-205	FAK	cytoskeleton	cytoskeleton
1219	PFI-1		BRD2, BRD3, BRD4	chromatin other	chromatin other
6	PHA-665752		MET	RTK signaling	RTK signaling
301	PHA-793887		CDK-pan	cell cycle	cell cycle
196	Phenformin	Phenformin		metabolism	metabolism
302	PI-103		PI3K alpha,DNAPK	PI3K signaling	PI3K signaling
303	PIK-93		PI4K,PI3K	PI3K signaling	PI3K signaling
1243	piperlongumine		Increases ROS levels	other	apoptosis regulation	Apoptosis regulation/ oxidative stress / https://www.ncbi.nlm.nih.gov/pmc/articles/PMC4165421/
1036	PLX4720		BRAF	ERK MAPK signaling	ERK MAPK signaling
1371	PLX4720		BRAF	ERK MAPK signaling	ERK MAPK signaling
71	Pyrimethamine		Dihydrofolate reductase (DHFR)	DNA replication	DNA replication
1166	QL-VIII-58		mTOR, ATR	TOR signaling	TOR signaling
331	QL-X-138		MNK2, DNAPK, MTOR, BTK, JAK3	other	JAK/STAT signaling pathway
329	QL-XI-92		DDR1	RTK signaling	RTK signaling
235	QL-XII-47		BTK, BMX	other	other
1203	QL-XII-61		BMX, BTK	other	other
151	QS11	QS11	ARFGAP	other	WNT signaling	Wnt/β-catenin signaling pathway PMID: 26152429
3	Rapamycin	AY-22989,Sirolimus,WY-090217	mTOR	TOR signaling	TOR signaling
1014	RDEA119	RDEA119	MEK1, MEK2	ERK MAPK signaling	ERK MAPK signaling
1526	RDEA119		MEK1, MEK2	ERK MAPK signaling	ERK MAPK signaling
1052	RO-3306		CDK1	cell cycle	cell cycle
110	Roscovitine	Seliciclib	CDK family	cell cycle	cell cycle
1261	rTRAIL		DR4, DR5	apoptosis regulation	apoptosis regulation
206	Ruxolitinib	INCB-18424	JAK1, JAK2, TYK2	other	JAK/STAT signaling pathway
41	S-Trityl-L-cysteine	NSC 83265	KIF11	mitosis	mitosis
111	Salubrinal	3-Phenyl-N-[2,2,2-trichloro-1-[[(8-quinolinylamino)thioxomethyl]amino]ethyl]-2-propenamide	GADD34-PP1C phosphatase	other	NF-κB pathway	26328492, 23473976
38	Saracatinib	AZD-0530,KIN001-045	SRC, ABL1	ABL signaling	ABL signaling
1025	SB 216763	SB 216763	GSK3A, GSK3B	WNT signaling	WNT signaling
1194	SB 505124	2-(5-Benzo[1,3]dioxol-5-yl-2-tert-butyl-3H-imidazol-4-yl)-6-methylpyridine hydrochloride hydrate	TGFbetaR-I (ALK5)	other	other
304	SB52334		ALK5	RTK signaling	RTK signaling
1061	SB590885		BRAF	ERK MAPK signaling	ERK MAPK signaling
1062	selumetinib		MEK1, MEK2	ERK MAPK signaling	ERK MAPK signaling
1498	selumetinib		MEK1, MEK2	ERK MAPK signaling	ERK MAPK signaling
1264	SGC0946		DOT1L (Q8TEK3)	chromatin histone methylation	chromain histone acetylation
170	Shikonin	Shikonin	unknown	other	apoptosis regulation	apoptosis regulation/oxydative stress//PMID: 24714453
1039	SL 0101-1		RSK, AURKB, PIM3	ERK MAPK signaling	ERK MAPK signaling
1494	SN-38	7-ethyl-10-hydroxy-camptothecin	TOP1	DNA replication	DNA replication
328	SNX-2112		HSP90	other	heat shock proteins
30	Sorafenib	BAY-439006, Nexavar	PDGFRA, PDGFRB, KDR, KIT, FLT3	RTK signaling	RTK signaling
258	STF-62247		Autophagy	other	apoptosis regulation	Apoptosis / autophagy / https://www.ncbi.nlm.nih.gov/pubmed/18769110
5	Sunitinib	Sutent	PDGFRA, PDGFRB, KDR, KIT, FLT3	RTK signaling	RTK signaling
333	T0901317		LXR	other	other
35	TAE684	NVP-TAE684	ALK	RTK signaling	RTK signaling
221	TAK-715	KIN001-201	p38a	JNK and p38 signaling	JNK and p38 signaling
1259	Talazoparib	BMN-673	PARP1, PARP2	Genome integrity	Genome integrity
1199	Tamoxifen		ER	other	other
1375	Temozolomide	Temodar	DNA akylating agent	DNA replication	DNA replication
1016	Temsirolimus	CCI-779	mTOR	TOR signaling	TOR signaling
306	TG101348		JAK2	other	JAK/STAT signaling pathway
94	TGX221		PI3K beta	PI3K signaling	PI3K signaling
180	Thapsigargin		ATPase, Ca++ transporting, cardiac muscle, slow twitch 2	other	apoptosis regulation	inhibition of the endoplasmic reticulum calcium pump. / calcium uptake pathway http://www.jbc.org/content/266/26/17067.full.pdf, apaptosis activation http://www.nature.com/cr/journal/v5/n1/full/cr19956a.html
346	THZ-2-102-1		CDK7	cell cycle	cell cycle
344	THZ-2-49		CDK9	cell cycle	cell cycle
204	Tipifarnib		Farnesyl-transferase (FNTA)	other	apoptosis regulation	RAS inhibition / apoptosis regulation / PMCID: PMC3101005
312	Tivozanib	AV-951	VEGFR	RTK signaling	RTK signaling
261	TL-1-85		TAK	other	other	OTHER
211	TL-2-105		CRAF	ERK MAPK signaling	ERK MAPK signaling
305	TPCA-1		IKK	other	NF-κB pathway	apoptosis regulation/inhibition of the NF-kappaB and cell cycle /PMCID: PMC2483717
1372	Trametinib	GSK1120212	MEK1, MEK2	ERK MAPK signaling	ERK MAPK signaling
265	Tubastatin A		HDAC6	chromain histone acetylation	chromain histone acetylation
1149	TW 37		BCL-2, BCL-XL	apoptosis regulation	apoptosis regulation
245	UNC0638		G9a(EHMT2), GLP(EHMT1)	chromatin histone methylation	chromain histone acetylation
1236	UNC0638		G9a(EHMT2), GLP(EHMT1)	chromatin histone methylation	chromain histone acetylation
1262	UNC1215		L3MBTL3	other	other
1018	Veliparib	ABT-888	PARP1, PARP2	Genome integrity	Genome integrity
1004	Vinblastine	Vinblastine sulphate	Microtubules	cytoskeleton	cytoskeleton
140	Vinorelbine		Microtubules	cytoskeleton	cytoskeleton
271	VNLG/124	4-(Butanoyloxymethyl)phenyl-(2E,4E,6E,8E)-3,7-dimethyl-9-(2,6,6-trimethylcyclohex-1-enyl)nona-2,4,6,8-tetraenoate	HDAC,RAR	chromain histone acetylation	chromain histone acetylation
1012	Vorinostat	SAHA	HDAC inhibitor Class I, IIa, IIb, IV	chromain histone acetylation	chromain histone acetylation
262	VX-11e		ERK	ERK MAPK signaling	ERK MAPK signaling
32	VX-680	MK-045,MK-0457,VX-68	AURKA, AURKB, AURKC, FLT3, ABL1, JAK2	mitosis	mitosis
1028	VX-702		p38	JNK and p38 signaling	JNK and p38 signaling
56	WH-4-023	KIN001-112	SRC family, ABL	ABL signaling	ABL signaling
59	WZ-1-84	KIN001-123	BMX	other	other
252	WZ3105		CLK2, CNSK1E, FLT3, ULK1	other	other
1268	XAV939	NVP-XAV939	TNKS1, TNKS2	WNT signaling	TOR signaling
249	XL-184	Cabozantinib	VEGFR, MET, RET, KIT, FLT1, FLT3, FLT4, TIE2,AXL	RTK signaling	RTK signaling
1158	XMD11-85h		BRSK2, FLT4, MARK4, PRKCD, RET, SPRK1	other	PI3K signaling	Reactome db: http://www.reactome.org/PathwayBrowser/#R-HSA-6811558, 25270953
330	XMD13-2		RIPK	other	other	OTHER
253	XMD14-99		EPHB3, CAMK1	RTK signaling	RTK signaling
332	XMD15-27		CAMK2B, CLK2, DYRK1A, MAST1, STK39	other	other
106	XMD8-85	XMD8-85	ERK5 (MK07)	other	MEK5/ERK5 signaling	21412406
1164	XMD8-92		ERK5	other	MEK5/ERK5 signaling	21385929, 24740537
309	Y-39983		ROCK	cytoskeleton	cytoskeleton
1239	YK 4-279		RNA helicase A	other	other	drug targeted at similar chromosomal translocations found in Ewing sarcoma, prostate cancer and in some forms of leukemia. 26462019
268	YM155	Sepantronium bromide	BIRC5 (Survivin)	apoptosis regulation	apoptosis regulation
310	YM201636		PYKfyve(FYV1)	other	apoptosis regulation	authopagy/ apoptosis reguLation PMID: 23544129
45	Z-LLNle-CHO	Z-L-Norleucine-CHO	gamma-secretase	other	other
1161	ZG-10		IRAK1	other	NF-κB pathway	NF-κB pathway, PMC4453441
266	Zibotentan	Zibotentan	Endothelin A Receptor	other	other
1050	ZM-447439	ZM447439	AURKB	mitosis	mitosis
223	ZSTK474	KIN001-167	PI3K	PI3K signaling	PI3K signaling
