## Supplementary Materials for "Deep Learning and Association Rule Mining for Predicting Drug Response in Cancer. A Personalised Medicine Approach"

### Sheet: TCGA Gene Expression Levels
Percentage of cases for each TCGA tissue-type with gene expression levels i)larger than one standard deviation above the mean (up-regulated) and ii)smaller than one standard deviation below the mean (down-regulated) for the genes MAGI3, POF1B, PDIA3 and ID1.
MAGI3					POF1B					PDIA3					ID1
TCGA – Cancer Type Code	TCGA – Cancer Type	(%) UP-REGULATED*	(%) DOWN-REGULATED*		TCGA – Cancer Type Code	TCGA – Cancer Type	(%) UP-REGULATED*	(%) DOWN-REGULATED*		TCGA – Cancer Type Code	TCGA – Cancer Type	(%) UP-REGULATED*	(%) DOWN-REGULATED*		TCGA – Cancer Type Code	TCGA – Cancer Type	(%) UP-REGULATED*	(%) DOWN-REGULATED*
KICH	Kidney Chromophobe	53.0303	3.0303		READ	Rectum adenocarcinoma	98.9474	0		PRAD	Prostate adenocarcinoma	62.0482	0.200803		ACC	Adrenocortical carcinoma	7.59494	40.5063
BRCA	Breast invasive carcinoma	50.1818	1.72727		COAD	Colon adenocarcinoma	97.2125	0		UCEC	Uterine Corpus Endometrial Carcinoma	54.2373	1.69492		BLCA	Bladder Urothelial Carcinoma	58.5784	2.20588
THCA	Thyroid carcinoma	45.3831	0.392927		STAD	Stomach adenocarcinoma	82.1687	0.240964		THCA	Thyroid carcinoma	38.3104	0.392927		BRCA	Breast invasive carcinoma	0.181818	51
LUAD	Lung adenocarcinoma	38.6847	1.74081		STES	Stomach Esophageal Carcinoma	76.1667	0.333333		LIHC	Liver hepatocellular carcinoma	35.1206	0.80429		CESC	Cervical squamous cell carcinoma and endocervical adenocarcinoma	54.2484	0.326797
ESCA	Esophageal carcinoma	22.1622	2.16216		ESCA	Esophageal carcinoma	62.7027	0.540541		LUAD	Lung adenocarcinoma	24.7582	2.90135		CHOL	Cholangiocarcinoma	33.3333	0
STES	Stomach Esophageal Carcinoma	15.5	1		CHOL	Cholangiocarcinoma	47.2222	0		UCS	Uterine Carcinosarcoma	19.2982	10.5263		COAD	Colon adenocarcinoma	30.662	3.48432
CHOL	Cholangiocarcinoma	13.8889	8.33333		PAAD	Pancreatic adenocarcinoma	43.5754	1.11732		MESO	Mesothelioma	18.3908	1.14943		DLBC	Lymphoid Neoplasm Diffuse Large B-cell Lymphoma	0	62.5
LGG	Brain Lower Grade Glioma	12.8302	6.22642		BLCA	Bladder Urothelial Carcinoma	34.3137	6.37255		BRCA	Breast invasive carcinoma	16.9091	2		ESCA	Esophageal carcinoma	24.3243	0
STAD	Stomach adenocarcinoma	12.5301	0.481928		HNSC	Head and Neck squamous cell carcinoma	32.567	1.53257		CESC	Cervical squamous cell carcinoma and endocervical adenocarcinoma	16.3399	3.59477		GBM	Glioblastoma multiforme	3.01205	4.21687
CESC	Cervical squamous cell carcinoma and endocervical adenocarcinoma	9.15033	8.16993		CESC	Cervical squamous cell carcinoma and endocervical adenocarcinoma	25.4902	8.49673		LUSC	Lung squamous cell carcinoma	14.1717	2.59481		HNSC	Head and Neck squamous cell carcinoma	31.2261	0.574713
PRAD	Prostate adenocarcinoma	8.43373	2.00803		LUSC	Lung squamous cell carcinoma	22.7545	1.39721		BLCA	Bladder Urothelial Carcinoma	12.7451	2.20588		KICH	Kidney Chromophobe	0	50
SARC	Sarcoma	5.70342	25.4753		LUAD	Lung adenocarcinoma	5.99613	3.09478		SKCM	Skin Cutaneous Melanoma	10.8051	9.11017		KIRC	Kidney renal clear cell carcinoma	2.62172	7.49064
LUSC	Lung squamous cell carcinoma	5.58882	10.978		BRCA	Breast invasive carcinoma	4.18182	6.90909		PCPG	Pheochromocytoma and Paraganglioma	9.78261	2.17391		KIRP	Kidney renal papillary cell carcinoma	22.6804	13.4021
OV	Ovarian serous cystadenocarcinoma	5.21173	4.23453		KIRP	Kidney renal papillary cell carcinoma	4.12371	12.7148		COAD	Colon adenocarcinoma	9.40767	1.39373		LAML	Acute Myeloid Leukemia	0	94.7977
HNSC	Head and Neck squamous cell carcinoma	4.98084	13.41		OV	Ovarian serous cystadenocarcinoma	2.28013	7.49186		TGCT	Testicular Germ Cell Tumors	8.33333	1.28205		LGG	Brain Lower Grade Glioma	9.0566	1.69811
COAD	Colon adenocarcinoma	3.48432	1.0453		KIRC	Kidney renal clear cell carcinoma	2.24719	11.236		PAAD	Pancreatic adenocarcinoma	7.82123	1.67598		LIHC	Liver hepatocellular carcinoma	4.02145	21.9839
PCPG	Pheochromocytoma and Paraganglioma	2.71739	3.26087		DLBC	Lymphoid Neoplasm Diffuse Large B-cell Lymphoma	2.08333	12.5		KIRC	Kidney renal clear cell carcinoma	6.55431	2.24719		LUAD	Lung adenocarcinoma	9.09091	8.12379
LIHC	Liver hepatocellular carcinoma	2.41287	21.7158		UCEC	Uterine Corpus Endometrial Carcinoma	1.69492	15.2542		CHOL	Cholangiocarcinoma	5.55556	2.77778		LUSC	Lung squamous cell carcinoma	14.7705	4.19162
READ	Rectum adenocarcinoma	2.10526	1.05263		PCPG	Pheochromocytoma and Paraganglioma	1.63043	17.3913		READ	Rectum adenocarcinoma	5.26316	3.15789		MESO	Mesothelioma	16.092	4.5977
KIRC	Kidney renal clear cell carcinoma	2.05993	41.3858		LIHC	Liver hepatocellular carcinoma	1.60858	28.1501		STAD	Stomach adenocarcinoma	5.06024	16.3855		OV	Ovarian serous cystadenocarcinoma	4.23453	26.7101
TGCT	Testicular Germ Cell Tumors	1.92308	37.8205		TGCT	Testicular Germ Cell Tumors	1.28205	32.0513		STES	Stomach Esophageal Carcinoma	4.5	18.5		PAAD	Pancreatic adenocarcinoma	21.2291	1.67598
THYM	Thymoma	1.66667	48.3333		SKCM	Skin Cutaneous Melanoma	1.27119	64.8305		HNSC	Head and Neck squamous cell carcinoma	3.63985	13.6015		PCPG	Pheochromocytoma and Paraganglioma	3.26087	13.0435
ACC	Adrenocortical carcinoma	1.26582	16.4557		LAML	Acute Myeloid Leukemia	0.578035	58.9595		SARC	Sarcoma	3.42205	24.7148		PRAD	Prostate adenocarcinoma	6.62651	12.8514
GBM	Glioblastoma multiforme	1.20482	7.83133		PRAD	Prostate adenocarcinoma	0.200803	5.42169		OV	Ovarian serous cystadenocarcinoma	3.25733	26.7101		READ	Rectum adenocarcinoma	35.7895	0
BLCA	Bladder Urothelial Carcinoma	0.980392	36.5196		GBM	Glioblastoma multiforme	0	95.7831		ESCA	Esophageal carcinoma	3.24324	23.2432		SARC	Sarcoma	2.28137	31.1787
LAML	Acute Myeloid Leukemia	0.578035	78.6127		KICH	Kidney Chromophobe	0	62.1212		ACC	Adrenocortical carcinoma	2.53165	25.3165		SKCM	Skin Cutaneous Melanoma	0.847458	70.1271
KIRP	Kidney renal papillary cell carcinoma	0.343643	32.9897		LGG	Brain Lower Grade Glioma	0	93.5849		THYM	Thymoma	2.5	21.6667		STAD	Stomach adenocarcinoma	20.9639	0.963855
DLBC	Lymphoid Neoplasm Diffuse Large B-cell Lymphoma	0	95.8333		MESO	Mesothelioma	0	12.6437		DLBC	Lymphoid Neoplasm Diffuse Large B-cell Lymphoma	2.08333	12.5		STES	Stomach Esophageal Carcinoma	22	0.666667
MESO	Mesothelioma	0	56.3218		SARC	Sarcoma	0	67.6806		UVM	Uveal Melanoma	1.25	12.5		TGCT	Testicular Germ Cell Tumors	5.12821	15.3846
PAAD	Pancreatic adenocarcinoma	0	4.46927		THCA	Thyroid carcinoma	0	30.2554		KIRP	Kidney renal papillary cell carcinoma	0.687285	28.5223		THCA	Thyroid carcinoma	39.6857	0.392927
SKCM	Skin Cutaneous Melanoma	0	44.0678		THYM	Thymoma	0	53.3333		GBM	Glioblastoma multiforme	0.60241	86.1446		THYM	Thymoma	5.83333	15.8333
UCEC	Uterine Corpus Endometrial Carcinoma	0	18.6441		UCS	Uterine Carcinosarcoma	0	28.0702		KICH	Kidney Chromophobe	0	6.06061		UCEC	Uterine Corpus Endometrial Carcinoma	33.8983	6.77966
UCS	Uterine Carcinosarcoma	0	15.7895		UVM	Uveal Melanoma	0	98.75		LAML	Acute Myeloid Leukemia	0	69.9422		UCS	Uterine Carcinosarcoma	36.8421	3.50877
UVM	Uveal Melanoma	0	92.5		ACC	Adrenocortical carcinoma	0	60.7595		LGG	Brain Lower Grade Glioma	0	93.3962		UVM	Uveal Melanoma	0	87.5

### Sheet: TCGA_Key
Study Abbreviation	Study Name
ACC	Adrenocortical carcinoma
BLCA	Bladder Urothelial Carcinoma
BRCA	Breast invasive carcinoma
CESC	Cervical squamous cell carcinoma and endocervical adenocarcinoma
CHOL	Cholangiocarcinoma
CNTL	Controls
COAD	Colon adenocarcinoma
DLBC	Lymphoid Neoplasm Diffuse Large B-cell Lymphoma
ESCA	Esophageal carcinoma
FPPP	FFPE Pilot Phase II
GBM	Glioblastoma multiforme
HNSC	Head and Neck squamous cell carcinoma
KICH	Kidney Chromophobe
KIRC	Kidney renal clear cell carcinoma
KIRP	Kidney renal papillary cell carcinoma
LAML	Acute Myeloid Leukemia
LCML	Chronic Myelogenous Leukemia
LGG	Brain Lower Grade Glioma
LIHC	Liver hepatocellular carcinoma
LUAD	Lung adenocarcinoma
LUSC	Lung squamous cell carcinoma
MESO	Mesothelioma
MISC	Miscellaneous
OV	Ovarian serous cystadenocarcinoma
PAAD	Pancreatic adenocarcinoma
PCPG	Pheochromocytoma and Paraganglioma
PRAD	Prostate adenocarcinoma
READ	Rectum adenocarcinoma
SARC	Sarcoma
SKCM	Skin Cutaneous Melanoma
STAD	Stomach adenocarcinoma
STES	Stomach Esophageal Carcinoma
TGCT	Testicular Germ Cell Tumors
THCA	Thyroid carcinoma
THYM	Thymoma
UCEC	Uterine Corpus Endometrial Carcinoma
UCS	Uterine Carcinosarcoma
UVM	Uveal Melanoma
